# Bacteriophage-driven DNA inversions shape bacterial functionality and long-term co-existence in *Bacteroides fragilis*

**DOI:** 10.1101/2025.01.27.635102

**Authors:** Shaqed Carasso, Roni Keshet-David, Jia Zhang, Haitham Hajjo, Dana Kadosh-Kariti, Tal Gefen, Naama Geva-Zatorsky

**Author notes:** These authors contributed equally (Shaqed Carasso, Roni Keshet-David).

## Abstract

Bacterial genomic DNA inversions, which govern molecular phase-variations, provide the bacteria with functional plasticity and phenotypic diversity. These targeted rearrangements enable bacteria to respond to environmental challenges, such as bacteriophage predation, evading immune detection or gut colonization.

This study investigated the short- and long-term effects of the lytic phage Barc2635 on the functional plasticity of *Bacteroides fragilis*, a gut commensal. Germ-free mice were colonized with *B. fragilis* and exposed to Barc2635 to identify genomic alterations driving phenotypic changes.

Phage exposure triggered dynamic and prolonged bacterial responses, including significant shifts in phase-variable regions (PVRs), particularly in promoter orientations of polysaccharide biosynthesis loci. These shifts coincided with increased entropy in PVR inversion ratios, reflecting heightened genomic variability. In contrast, *B. fragilis* in control mice exhibited stable genomic configurations after gut adaptation. The phase-variable Type 1 restriction-modification system, which affects broad gene expression patterns, showed variability in both groups. However, phage-exposed bacteria displayed more restrained variability, suggesting phage-derived selection pressures. Our findings reveal that *B. fragilis* employs DNA inversions to adapt rapidly to phage exposure and colonization, leveraging genomic variability for resilience. This study emphasizes gut bacterial genomic and phenotypic plasticity upon exposure to the mammalian host and to bacteriophages.
