## Supplementary material for "Bacteriophage-driven DNA inversions shape bacterial functionality and long-term co-existence in *Bacteroides fragilis*": Table S1

### Sheet: Legend
Legend
Sheet 1	Phasefinder results between day 7 and day 35 of the phage exposed mice
Sheet 2	Phase variable regions selected for analysis and their primers primers
Sheet 3	Genes in proximity to PVRs

### Sheet: Phasefinder_phage_group
ID	PVR (if selected)	group1	group2	n1	n2	statistic	p	mean_Phage_7	mean_Phage_35	ABS_delta
NC_003228.3:1634574-1634593-1634786-1634805	PSA	Phage_35	Phage_7	7	6	39.5	0.01	0.32	0.524286	0.204286
NC_003228.3:2211235-2211254-2211435-2211454	PSB	Phage_35	Phage_7	7	6	0	0.00336	0.548333	0.26	0.288333
NC_003228.3:4361353-4361375-4361564-4361586	PSD	Phage_35	Phage_7	7	6	14	0.351	0.135	0.101429	0.0335714
NC_003228.3:3032389-3032408-3032576-3032595	PSE	Phage_35	Phage_7	7	6	19.5	0.886	0.595	0.574286	0.0207143
NC_003228.3:1806788-1806813-1807000-1807025	PSF	Phage_35	Phage_7	7	6	34	0.0734	0.0733333	0.13	0.0566667
NC_003228.3:894510-894530-894704-894724	PSG	Phage_35	Phage_7	7	6	14	0.352	0.238333	0.18	0.0583333
NC_003228.3:4091659-4091678-4091870-4091889	PSH	Phage_35	Phage_7	7	6	42	0.00336	0.1	0.427143	0.327143
NC_003228.3:3239703-3239732-3240047-3240076	PVR1	Phage_35	Phage_7	7	6	42	0.00298	0.393333	0.925714	0.532381
NC_003228.3:91900-91926-92045-92071	PVR10	Phage_35	Phage_7	7	6	0	0.0029	0.196667	0.0442857	0.152381
NC_003228.3:4868435-4868454-4868577-4868596	PVR11	Phage_35	Phage_7	7	6	29	0.278	0.08	0.128571	0.0485714
NC_003228.3:1442459-1442482-1442669-1442692	PVR2	Phage_35	Phage_7	7	6	0	0.00332	0.731667	0.0528571	0.67881
NC_003228.3:3420743-3420759-3421201-3421217	PVR3	Phage_35	Phage_7	7	6	11	0.174	0.55	0.441429	0.108571
NC_003228.3:3790066-3790086-3790345-3790365	PVR4	Phage_35	Phage_7	7	6	42	0.00336	0.531667	0.801429	0.269762
NC_003228.3:3839226-3839241-3839601-3839616	PVR5	Phage_35	Phage_7	7	6	18	0.716	0.0566667	0.204286	0.147619
NC_003228.3:5046155-5046171-5046597-5046613	PVR6	Phage_35	Phage_7	7	6	6	0.0375	0.34	0.165714	0.174286
NC_003228.3:129405-129426-129545-129566	PVR7	Phage_35	Phage_7	7	6	5.5	0.0312	0.168333	0.114286	0.0540476
NC_003228.3:4866093-4866114-4866233-4866254	PVR8	Phage_35	Phage_7	7	6	7.5	0.0629	0.315	0.19	0.125
NC_003228.3:603195-603212-603514-603531	PVR9	Phage_35	Phage_7	7	6	2	0.00736	0.135	0.0642857	0.0707143
NC_003228.3:5023724-5023743-5024128-5024147		Phage_35	Phage_7	7	6	0	0.00323	0.0883333	0.0214286	0.0669048
NC_003228.3:4218299-4218315-4218685-4218701		Phage_35	Phage_7	7	6	3.5	0.00406	0.00833333	0	0.00833333
NC_003228.3:5030097-5030112-5030516-5030531		Phage_35	Phage_7	7	6	7	0.0162	0.00666667	0	0.00666667
NC_003228.3:3596632-3596663-3596696-3596727		Phage_35	Phage_7	7	6	33	0.043	0	0.00714286	0.00714286
NC_003228.3:3946160-3946175-3946216-3946231		Phage_35	Phage_7	7	6	33	0.043	0	0.00714286	0.00714286
NC_003228.3:3751165-3751181-3751231-3751247		Phage_35	Phage_7	7	6	33	0.0439	0	0.00857143	0.00857143
NC_003228.3:1115333-1115354-1115713-1115734		Phage_35	Phage_7	7	6	8	0.0522	0.0116667	0.00428571	0.00738095
NC_003228.3:1460998-1461015-1461053-1461070		Phage_35	Phage_7	7	6	30	0.0971	0	0.00428571	0.00428571
NC_003228.3:2979722-2979743-2979805-2979826		Phage_35	Phage_7	7	6	30	0.0971	0	0.00428571	0.00428571
NC_003228.3:3120312-3120333-3120387-3120408		Phage_35	Phage_7	7	6	30	0.0971	0	0.00428571	0.00428571
NC_003228.3:3224865-3224881-3224947-3224963		Phage_35	Phage_7	7	6	30	0.0971	0	0.00428571	0.00428571
NC_003228.3:3286300-3286313-3286387-3286400		Phage_35	Phage_7	7	6	30	0.0971	0	0.00428571	0.00428571
NC_003228.3:5191436-5191451-5191498-5191513		Phage_35	Phage_7	7	6	30	0.0971	0	0.00428571	0.00428571
NC_003228.3:754430-754446-754485-754501		Phage_35	Phage_7	7	6	30	0.0971	0	0.00428571	0.00428571
NC_003228.3:856961-856984-857017-857040		Phage_35	Phage_7	7	6	30	0.0971	0	0.00428571	0.00428571
NC_003228.3:2698818-2698836-2698875-2698893		Phage_35	Phage_7	7	6	30	0.0971	0	0.00428571	0.00428571
NC_003228.3:3246702-3246722-3246760-3246780		Phage_35	Phage_7	7	6	30	0.0971	0	0.00428571	0.00428571
NC_003228.3:156361-156378-156422-156439		Phage_35	Phage_7	7	6	27	0.21	0	0.00285714	0.00285714
NC_003228.3:1870815-1870830-1870864-1870879		Phage_35	Phage_7	7	6	27	0.21	0	0.00285714	0.00285714
NC_003228.3:2548568-2548582-2548628-2548642		Phage_35	Phage_7	7	6	27	0.21	0	0.00285714	0.00285714
NC_003228.3:3116122-3116147-3116193-3116218		Phage_35	Phage_7	7	6	27	0.21	0	0.00285714	0.00285714
NC_003228.3:3334789-3334812-3334869-3334892		Phage_35	Phage_7	7	6	27	0.21	0	0.00285714	0.00285714
NC_003228.3:3798793-3798811-3798854-3798872		Phage_35	Phage_7	7	6	27	0.21	0	0.00285714	0.00285714
NC_003228.3:3834103-3834118-3834152-3834167		Phage_35	Phage_7	7	6	27	0.21	0	0.00285714	0.00285714
NC_003228.3:4561022-4561045-4561125-4561148		Phage_35	Phage_7	7	6	27	0.21	0	0.00285714	0.00285714
NC_003228.3:3773579-3773597-3773648-3773666		Phage_35	Phage_7	7	6	27	0.212	0	0.00428571	0.00428571
NC_003228.3:2955668-2955700-2956082-2956114		Phage_35	Phage_7	7	6	17.5	0.355	0.00166667	0	0.00166667
NC_003228.3:41109-41122-41595-41608		Phage_35	Phage_7	7	6	17.5	0.355	0.00166667	0	0.00166667
NC_003228.3:1049484-1049500-1049539-1049555		Phage_35	Phage_7	7	6	24	0.44	0	0.00142857	0.00142857
NC_003228.3:1054270-1054283-1054452-1054465		Phage_35	Phage_7	7	6	24	0.44	0	0.00142857	0.00142857
NC_003228.3:1121568-1121584-1121938-1121954		Phage_35	Phage_7	7	6	24	0.44	0	0.00142857	0.00142857
NC_003228.3:113256-113267-113383-113394		Phage_35	Phage_7	7	6	24	0.44	0	0.00142857	0.00142857
NC_003228.3:1233558-1233569-1234162-1234173		Phage_35	Phage_7	7	6	24	0.44	0	0.00142857	0.00142857
NC_003228.3:1303170-1303183-1303223-1303236		Phage_35	Phage_7	7	6	24	0.44	0	0.00142857	0.00142857
NC_003228.3:1317097-1317115-1317147-1317165		Phage_35	Phage_7	7	6	24	0.44	0	0.00142857	0.00142857
NC_003228.3:1402755-1402771-1402825-1402841		Phage_35	Phage_7	7	6	24	0.44	0	0.00142857	0.00142857
NC_003228.3:1471995-1472016-1472091-1472112		Phage_35	Phage_7	7	6	24	0.44	0	0.00142857	0.00142857
NC_003228.3:1532838-1532853-1532885-1532900		Phage_35	Phage_7	7	6	24	0.44	0	0.00142857	0.00142857
NC_003228.3:1555742-1555754-1555892-1555904		Phage_35	Phage_7	7	6	24	0.44	0	0.00142857	0.00142857
NC_003228.3:1670586-1670602-1670635-1670651		Phage_35	Phage_7	7	6	24	0.44	0	0.00142857	0.00142857
NC_003228.3:1705196-1705221-1705257-1705282		Phage_35	Phage_7	7	6	24	0.44	0	0.00142857	0.00142857
NC_003228.3:1713869-1713880-1713920-1713931		Phage_35	Phage_7	7	6	24	0.44	0	0.00142857	0.00142857
NC_003228.3:1849404-1849420-1849488-1849504		Phage_35	Phage_7	7	6	24	0.44	0	0.00142857	0.00142857
NC_003228.3:1923916-1923935-1923986-1924005		Phage_35	Phage_7	7	6	24	0.44	0	0.00142857	0.00142857
NC_003228.3:1940439-1940455-1940512-1940528		Phage_35	Phage_7	7	6	24	0.44	0	0.00142857	0.00142857
NC_003228.3:2408026-2408042-2408157-2408173		Phage_35	Phage_7	7	6	24	0.44	0	0.00142857	0.00142857
NC_003228.3:2511001-2511016-2511307-2511322		Phage_35	Phage_7	7	6	24	0.44	0	0.00142857	0.00142857
NC_003228.3:2552341-2552356-2552420-2552435		Phage_35	Phage_7	7	6	24	0.44	0	0.00142857	0.00142857
NC_003228.3:2736398-2736413-2736464-2736479		Phage_35	Phage_7	7	6	24	0.44	0	0.00142857	0.00142857
NC_003228.3:2860099-2860114-2860150-2860165		Phage_35	Phage_7	7	6	24	0.44	0	0.00142857	0.00142857
NC_003228.3:3110842-3110878-3110981-3111017		Phage_35	Phage_7	7	6	24	0.44	0	0.00142857	0.00142857
NC_003228.3:3118695-3118727-3118766-3118798		Phage_35	Phage_7	7	6	24	0.44	0	0.00142857	0.00142857
NC_003228.3:3216993-3217008-3217095-3217110		Phage_35	Phage_7	7	6	24	0.44	0	0.00142857	0.00142857
NC_003228.3:3313515-3313529-3313572-3313586		Phage_35	Phage_7	7	6	24	0.44	0	0.00142857	0.00142857
NC_003228.3:3349336-3349363-3349414-3349441		Phage_35	Phage_7	7	6	24	0.44	0	0.00142857	0.00142857
NC_003228.3:3618169-3618187-3618248-3618266		Phage_35	Phage_7	7	6	24	0.44	0	0.00142857	0.00142857
NC_003228.3:3633389-3633402-3633439-3633452		Phage_35	Phage_7	7	6	24	0.44	0	0.00142857	0.00142857
NC_003228.3:3700391-3700409-3700495-3700513		Phage_35	Phage_7	7	6	24	0.44	0	0.00142857	0.00142857
NC_003228.3:3740077-3740095-3740144-3740162		Phage_35	Phage_7	7	6	24	0.44	0	0.00142857	0.00142857
NC_003228.3:3828464-3828478-3828572-3828586		Phage_35	Phage_7	7	6	24	0.44	0	0.00142857	0.00142857
NC_003228.3:4011375-4011390-4011421-4011436		Phage_35	Phage_7	7	6	24	0.44	0	0.00142857	0.00142857
NC_003228.3:4113421-4113441-4113480-4113500		Phage_35	Phage_7	7	6	24	0.44	0	0.00142857	0.00142857
NC_003228.3:4141739-4141770-4141804-4141835		Phage_35	Phage_7	7	6	24	0.44	0	0.00142857	0.00142857
NC_003228.3:4152394-4152412-4152511-4152529		Phage_35	Phage_7	7	6	24	0.44	0	0.00142857	0.00142857
NC_003228.3:4469072-4469083-4469140-4469151		Phage_35	Phage_7	7	6	24	0.44	0	0.00142857	0.00142857
NC_003228.3:4911285-4911314-4911347-4911376		Phage_35	Phage_7	7	6	24	0.44	0	0.00142857	0.00142857
NC_003228.3:4987435-4987455-4987487-4987507		Phage_35	Phage_7	7	6	24	0.44	0	0.00142857	0.00142857
NC_003228.3:5065356-5065386-5065422-5065452		Phage_35	Phage_7	7	6	24	0.44	0	0.00142857	0.00142857
NC_003228.3:526758-526775-526811-526828		Phage_35	Phage_7	7	6	24	0.44	0	0.00142857	0.00142857
NC_003228.3:574982-575007-575050-575075		Phage_35	Phage_7	7	6	24	0.44	0	0.00142857	0.00142857
NC_003228.3:73339-73356-73400-73417		Phage_35	Phage_7	7	6	24	0.44	0	0.00142857	0.00142857
NC_003228.3:1343949-1343969-1344250-1344270		Phage_35	Phage_7	7	6	24	0.44	0	0.00142857	0.00142857
NC_003228.3:1348376-1348387-1348443-1348454		Phage_35	Phage_7	7	6	24	0.44	0	0.00142857	0.00142857
NC_003228.3:2246172-2246185-2246233-2246246		Phage_35	Phage_7	7	6	24	0.44	0	0.00142857	0.00142857
NC_003228.3:2406646-2406666-2406725-2406745		Phage_35	Phage_7	7	6	24	0.44	0	0.00142857	0.00142857
NC_003228.3:3222831-3222866-3222993-3223028		Phage_35	Phage_7	7	6	24	0.44	0	0.00142857	0.00142857
NC_003228.3:3714231-3714259-3714297-3714325		Phage_35	Phage_7	7	6	24	0.44	0	0.00142857	0.00142857
NC_003228.3:494620-494637-494692-494709		Phage_35	Phage_7	7	6	24	0.44	0	0.00142857	0.00142857
NC_003228.3:3234739-3234758-3234799-3234818		Phage_35	Phage_7	7	6	26	0.458	0.00333333	0.00571429	0.00238095
NC_003228.3:2282839-2282859-2283112-2283132		Phage_35	Phage_7	7	6	15.5	0.47	0.63	0.618571	0.0114286
NC_003228.3:2289354-2289370-2289401-2289417		Phage_35	Phage_7	7	6	23.5	0.696	0.00166667	0.00285714	0.00119048
NC_003228.3:4902996-4903021-4903065-4903090		Phage_35	Phage_7	7	6	23.5	0.696	0.00166667	0.00285714	0.00119048
NC_003228.3:89788-89805-89932-89949		Phage_35	Phage_7	7	6	18.5	0.775	0.143333	0.144286	0.000952381
NC_003228.3:4811031-4811049-4811336-4811354		Phage_35	Phage_7	7	6	22.5	0.88	0.02	0.0328571	0.0128571
NC_003228.3:4492870-4492893-4493141-4493164		Phage_35	Phage_7	7	6	22	0.929	0.00666667	0.00714286	0.00047619
NC_003228.3:2431314-2431329-2431405-2431420		Phage_35	Phage_7	7	6	20.5	1	0.00166667	0.00142857	0.000238095
NC_003228.3:3104508-3104524-3104574-3104590		Phage_35	Phage_7	7	6	20.5	1	0.00166667	0.00142857	0.000238095
NC_003228.3:4312099-4312113-4312150-4312164		Phage_35	Phage_7	7	6	20.5	1	0.00166667	0.00142857	0.000238095
NC_003228.3:5062887-5062914-5062953-5062980		Phage_35	Phage_7	7	6	20.5	1	0.00166667	0.00142857	0.000238095

### Sheet: PVRs_info
PVR	Genome:start_IR1-end_IR1-start_IR2-end_IR2	Primer F	Primer R
PSA	NC_003228.3:1634574-1634593-1634786-1634805	TTGTGTAAATGATAGGAGGCTAGG	CGAGACATCTTTTCCCATTCAAACC
PSB	NC_003228.3:2211235-2211254-2211435-2211454	GGGAGAATCTTGAAGTGTAAGGATC	AGACATCTTTTCTCTTTCAAACCGTC
PSD	NC_003228.3:4361353-4361375-4361564-4361586	CAGGGCTTTACTGATCTTACAATCTG	GTGGAATTAAAGTGGGAATCAAAGG
PSE	NC_003228.3:3032389-3032408-3032576-3032595	GACTTATTTTAGGTGGAAACGAACGG	TGTGACAGAATGCTTTTGGGAG
PSF	NC_003228.3:1806788-1806813-1807000-1807025	AGAGAAAATGAACGCTTCTGATTAG	CACTATCACAGAAGGAGAGGCAG
PSG	NC_003228.3:894510-894530-894704-894724	GGTAAGCTGTTGGCTTATAGTGAG	CTCTCTTGCCACGGTTTCTTG
PSH	NC_003228.3:4091659-4091678-4091870-4091889	GCCGATTTCGTAAAAACGCTG	CCTGACCTATTTACTTAACGGGGTG
PVR1	NC_003228.3:3239703-3239732-3240047-3240076	TGCCGCCGTGAGATTTAAGA	ACAAGGACAGAAAGGTGCCA
PVR2	NC_003228.3:1442459-1442482-1442669-1442692	GCAAGCGGTTAGCAGAAGTG	TTGAGCCTTTGTCCATCCGA
PVR3	NC_003228.3:3420743-3420759-3421201-3421217	AATGCATCCAAAGTCCACCG	ATCTTTTTGTTCTAAATTGCTGCGA
PVR4	NC_003228.3:3790066-3790086-3790345-3790365	GCGAAAAGCGTGCCAAAAAG	GCTTGCAGAGCTTCTGGAAAAT
PVR5	NC_003228.3:3839226-3839241-3839601-3839616	CGAAAGCAATCCATTGGGGAG	ATGATGTTGGGTAGTGGGGC
PVR6	NC_003228.3:5046155-5046171-5046597-5046613	AATGTTACTGCCATCCGGATCTT	CTTGCTCCTTTCTGAACCATGC
PVR7	NC_003228.3:129405-129426-129545-129566	ACGCATTGCGGACCTATACA	CGGCAGAAATCCGTAACGAC
PVR8	NC_003228.3:4866093-4866114-4866233-4866254	AAGATTGGGAAGGGGCAAAGT	GCTCAACCAAAGGCTGGATG
PVR9	NC_003228.3:603195-603212-603514-603531	ACTATTGATCCACCGGGATATTCA	TTGCTGAACAGCAGCTACAGA
PVR10	NC_003228.3:91900-91926-92045-92071	AGACTTTTGTACAACACGCACA	TTCGGCACATCCTGCTATCG
PVR11	NC_003228.3:4868435-4868454-4868577-4868596	AGTCAGCACAATTCGTCAGGA	GGGTTCACAACATTGTCGCC
Type I RM	NC_003228.3:2147571-2152077	GACAATCGAGATGAAGAACAAC	CCATAGGCGTATGATTTCCTG

### Sheet: Gene_maps_info
PVR	Genome	start	end	Strand	Label	gene_name
PSA	CR626927.1	1633686	1633886	-	ID=cds-CAH07079.1;Parent=gene-BF9343_1298;Dbxref=EnsemblGenomes-Gn:BF9343_1298,EnsemblGenomes-Tr:CAH07079,UniProtKB/TrEMBL:Q5LFL4,NCBI_GP:CAH07079.1;Name=CAH07079.1;Note=no significant database matches;gbkey=CDS;locus_tag=BF9343_1298;old_locus_tag=BF1364;product=hypothetical protein;protein_id=CAH07079.1;transl_table=11	BF9343_1298
PSA	CR626927.1	1634932	1635450	+	ID=cds-CAH07080.1;Parent=gene-BF9343_1299;Dbxref=EnsemblGenomes-Gn:BF9343_1299,EnsemblGenomes-Tr:CAH07080,GOA:Q5LFL3,InterPro:IPR006645,UniProtKB/TrEMBL:Q5LFL3,NCBI_GP:CAH07080.1;Name=CAH07080.1;Note=Identical to previously sequenced Bacteroides fragilis UpaY SWALL:Q93QW6 (EMBL:AF189282) (172 aa) fasta scores: E(): 1.7e-67%2C 100%25 id in 172 aa%2C and to Bacteroides fragilis putative transcripti…	BF9343_1299
PSA	CR626927.1	1635470	1635943	+	ID=cds-CAH07081.1;Parent=gene-BF9343_1300;Dbxref=EnsemblGenomes-Gn:BF9343_1300,EnsemblGenomes-Tr:CAH07081,InterPro:IPR010570,UniProtKB/TrEMBL:Q5LFL2,NCBI_GP:CAH07081.1;Name=CAH07081.1;Note=Identical to previously sequenced Bacteroides fragilis UpaZ SWALL:Q93QW5 (EMBL:AF189282) (157 aa) fasta scores: E(): 9e-62%2C 100%25 id in 157 aa%2C and to Bacteroides fragilis UpdZ SWALL:Q8VSS8 (EMBL:AF366394)…	BF9343_1300
PSA	CR626927.1	1636011	1637459	+	ID=cds-CAH07082.1;Parent=gene-BF9343_1301;Dbxref=EnsemblGenomes-Gn:BF9343_1301,EnsemblGenomes-Tr:CAH07082,GOA:Q5LFL1,InterPro:IPR002797,InterPro:IPR029303,UniProtKB/TrEMBL:Q5LFL1,NCBI_GP:CAH07082.1;Name=CAH07082.1;Note=Identical to previously sequenced Bacteroides fragilis putative flippase Wzx SWALL:Q93QW4 (EMBL:AF189282) (482 aa) fasta scores: E(): 3.8e-179%2C 100%25 id in 482 aa%2C and to Stre…	BF9343_1301
PSA	CR626927.1	1637456	1638550	+	ID=cds-CAH07083.1;Parent=gene-BF9343_1302;Dbxref=EnsemblGenomes-Gn:BF9343_1302,EnsemblGenomes-Tr:CAH07083,GOA:Q5LFL0,InterPro:IPR004379,InterPro:IPR015899,InterPro:IPR016040,UniProtKB/TrEMBL:Q5LFL0,NCBI_GP:CAH07083.1;Name=CAH07083.1;Note=Identical to previously sequenced Bacteroides fragilis putative galactopyranose mutase WcfM SWALL:Q93QW3 (EMBL:AF189282) (364 aa) fasta scores: E(): 5.9e-144%2C …	BF9343_1302
PSB	CR626927.1	2210722	2211060	-	ID=cds-CAH07590.1;Parent=gene-BF9343_1809;Dbxref=EnsemblGenomes-Gn:BF9343_1809,EnsemblGenomes-Tr:CAH07590,UniProtKB/TrEMBL:Q5LE62,NCBI_GP:CAH07590.1;Name=CAH07590.1;Note=no significant database matches;gbkey=CDS;locus_tag=BF9343_1809;old_locus_tag=BF1892;product=hypothetical protein;protein_id=CAH07590.1;transl_table=11	BF9343_1809
PSB	CR626927.1	2211582	2212106	+	ID=cds-CAH07591.1;Parent=gene-BF9343_1810;Dbxref=EnsemblGenomes-Gn:BF9343_1810,EnsemblGenomes-Tr:CAH07591,GOA:Q5LE61,InterPro:IPR006645,UniProtKB/TrEMBL:Q5LE61,NCBI_GP:CAH07591.1;Name=CAH07591.1;Note=Identical to previously sequenced Bacteroides fragilis putative transcriptional regulatory protein UpbY SWALL:Q9F769 (EMBL:AF285774) (174 aa) fasta scores: E(): 6.7e-67%2C 100%25 id in 174 aa%2C and …	BF9343_1810
PSB	CR626927.1	2212110	2212595	+	ID=cds-CAH07592.1;Parent=gene-BF9343_1811;Dbxref=EnsemblGenomes-Gn:BF9343_1811,EnsemblGenomes-Tr:CAH07592,InterPro:IPR010570,UniProtKB/TrEMBL:Q5LE60,NCBI_GP:CAH07592.1;Name=CAH07592.1;Note=Identical to previously sequenced Bacteroides fragilis hypothetical 18.5 kDa protein UpbZ SWALL:Q9F768 (EMBL:AF285774) (161 aa) fasta scores: E(): 5.3e-64%2C 100%25 id in 161 aa%2C and similar to UpaZ SWALL:Q93…	BF9343_1811
PSB	CR626927.1	2212592	2213875	+	ID=cds-CAH07593.1;Parent=gene-BF9343_1812;Dbxref=EnsemblGenomes-Gn:BF9343_1812,EnsemblGenomes-Tr:CAH07593,InterPro:IPR016196,UniProtKB/TrEMBL:Q5LE59,NCBI_GP:CAH07593.1;Name=CAH07593.1;Note=Identical to previously sequenced Bacteroides fragilis hypothetical 48.4 kDa protein WcfT SWALL:Q9F767 (EMBL:AF285774) (427 aa) fasta scores: E(): 9.9e-163%2C 100%25 id in 427 aa%2C and similar to Caulobacter c…	BF9343_1812
PSB	CR626927.1	2213868	2214587	+	ID=cds-CAH07594.1;Parent=gene-BF9343_1813;Dbxref=EnsemblGenomes-Gn:BF9343_1813,EnsemblGenomes-Tr:CAH07594,GOA:Q5LE58,InterPro:IPR025877,InterPro:IPR029044,UniProtKB/TrEMBL:Q5LE58,NCBI_GP:CAH07594.1;Name=CAH07594.1;Note=Identical to previously sequenced Bacteroides fragilis putative glucose-1-P-cytidylyltransferase WcfU SWALL:Q9F766 (EMBL:AF285774) (239 aa) fasta scores: E(): 2.7e-92%2C 100%25 id …	BF9343_1813
PSD	CR626927.1	4358694	4359326	-	ID=cds-CAH09377.1;Parent=gene-BF9343_3596;Dbxref=EnsemblGenomes-Gn:BF9343_3596,EnsemblGenomes-Tr:CAH09377,GOA:Q5L955,InterPro:IPR006439,InterPro:IPR023214,UniProtKB/TrEMBL:Q5L955,NCBI_GP:CAH09377.1;Name=CAH09377.1;Note=Similar to Pseudomonas syringae HAD-superfamily hydrolase PSPTO0708 SWALL:AAO54250 (EMBL:AE016858) (212 aa) fasta scores: E(): 4.6e-49%2C 61.65%25 id in 206 aa%2C and to Thermoanae…	BF9343_3596
PSD	CR626927.1	4359338	4359958	-	ID=cds-CAH09378.1;Parent=gene-BF9343_3597;Dbxref=EnsemblGenomes-Gn:BF9343_3597,EnsemblGenomes-Tr:CAH09378,GOA:Q5L954,InterPro:IPR017946,UniProtKB/TrEMBL:Q5L954,NCBI_GP:CAH09378.1;Name=CAH09378.1;Note=Similar to Pseudomonas syringae hypothetical protein PSPTO0707 SWALL:AAO54249 (EMBL:AE016858) (204 aa) fasta scores: E(): 1e-26%2C 39.51%25 id in 205 aa;gbkey=CDS;locus_tag=BF9343_3597;old_locus_tag=…	BF9343_3597
PSD	CR626927.1	4360057	4360542	-	ID=cds-CAH09379.1;Parent=gene-BF9343_3598;Dbxref=EnsemblGenomes-Gn:BF9343_3598,EnsemblGenomes-Tr:CAH09379,InterPro:IPR010570,UniProtKB/TrEMBL:Q5L953,NCBI_GP:CAH09379.1;Name=CAH09379.1;Note=Similar to previously sequenced Bacteroides fragilis putative transcriptional regulator UpbZ SWALL:Q8VSS8 (EMBL:AF366394) (160 aa) fasta scores: E(): 1.8e-62%2C 94.34%25 id in 159 aa%2C and to previously sequen…	BF9343_3598
PSD	CR626927.1	4360601	4361140	-	ID=cds-CAH09380.1;Parent=gene-BF9343_3599;Dbxref=EnsemblGenomes-Gn:BF9343_3599,EnsemblGenomes-Tr:CAH09380,GOA:Q5L952,InterPro:IPR005824,InterPro:IPR006645,InterPro:IPR008991,InterPro:IPR014722,UniProtKB/TrEMBL:Q5L952,NCBI_GP:CAH09380.1;Name=CAH09380.1;Note=Similar to previously sequenced Bacteroides fragilis putative transcriptional regulator UpdY SWALL:Q8VSS9 (EMBL:AF366394) (179 aa) fasta score…	BF9343_3599
PSD	CR626927.1	4361941	4362132	+	ID=cds-CAH09381.1;Parent=gene-BF9343_3600;Dbxref=EnsemblGenomes-Gn:BF9343_3600,EnsemblGenomes-Tr:CAH09381,UniProtKB/TrEMBL:Q5L951,NCBI_GP:CAH09381.1;Name=CAH09381.1;Note=no significant database matches;gbkey=CDS;locus_tag=BF9343_3600;old_locus_tag=BF3700;product=hypothetical protein;protein_id=CAH09381.1;transl_table=11	BF9343_3600
PSD	CR626927.1	4362228	4362575	+	ID=cds-CAH09382.1;Parent=gene-BF9343_3601;Dbxref=EnsemblGenomes-Gn:BF9343_3601,EnsemblGenomes-Tr:CAH09382,UniProtKB/TrEMBL:Q5L950,NCBI_GP:CAH09382.1;Name=CAH09382.1;Note=Similar to Bacteroides fragilis hypothetical protein SWALL:Q8VU10 (EMBL:AF285774) (115 aa) fasta scores: E(): 1.3e-28%2C 59.13%25 id in 115 aa%2C and to Bacteroides thetaiotaomicron conserved hypothetical protein BT0593 SWALL:Q8A…	BF9343_3601
PSE	CR626927.1	3029723	3031060	-	ID=cds-CAH08304.1;Parent=gene-BF9343_2523;Dbxref=EnsemblGenomes-Gn:BF9343_2523,EnsemblGenomes-Tr:CAH08304,GOA:Q5LC62,InterPro:IPR000653,InterPro:IPR015421,InterPro:IPR015422,InterPro:IPR015424,UniProtKB/TrEMBL:Q5LC62,NCBI_GP:CAH08304.1;Name=CAH08304.1;Note=Similar to Yersinia pseudotuberculosis CDP-4-keto-6-deoxy-D-glucose-3-dehydrase DdhC SWALL:Q57323 (EMBL:AF461769) (437 aa) fasta scores: E(): …	BF9343_2523
PSE	CR626927.1	3031229	3031711	-	ID=cds-CAH08305.1;Parent=gene-BF9343_2524;Dbxref=EnsemblGenomes-Gn:BF9343_2524,EnsemblGenomes-Tr:CAH08305,InterPro:IPR010570,UniProtKB/TrEMBL:Q5LC61,NCBI_GP:CAH08305.1;Name=CAH08305.1;Note=Similar to previously sequenced Bacteroides fragilis hypothetical 18.5 kDa protein UpbZ SWALL:Q9F768 (EMBL:AF285774) (161 aa) fasta scores: E(): 2.1e-39%2C 67.09%25 id in 155 aa%2C and to previously sequenced B…	BF9343_2524
PSE	CR626927.1	3031735	3032253	-	ID=cds-CAH08306.1;Parent=gene-BF9343_2525;Dbxref=EnsemblGenomes-Gn:BF9343_2525,EnsemblGenomes-Tr:CAH08306,GOA:Q5LC60,InterPro:IPR006645,UniProtKB/TrEMBL:Q5LC60,NCBI_GP:CAH08306.1;Name=CAH08306.1;Note=Similar to previously sequenced Bacteroides fragilis putative transcriptional regulatory protein UpbY SWALL:Q9F769 (EMBL:AF285774) (174 aa) fasta scores: E(): 7.4e-48%2C 68.39%25 id in 174 aa%2C and …	BF9343_2525
PSF	CR626927.1	1806470	1806613	+	ID=cds-CAH07253.1;Parent=gene-BF9343_1472;Dbxref=EnsemblGenomes-Gn:BF9343_1472,EnsemblGenomes-Tr:CAH07253,UniProtKB/TrEMBL:Q5LF45,NCBI_GP:CAH07253.1;Name=CAH07253.1;Note=no significant database matches;gbkey=CDS;locus_tag=BF9343_1472;old_locus_tag=BF1548;product=hypothetical protein;protein_id=CAH07253.1;transl_table=11	BF9343_1472
PSF	CR626927.1	1807211	1807810	+	ID=cds-CAH07254.1;Parent=gene-BF9343_1473;Dbxref=EnsemblGenomes-Gn:BF9343_1473,EnsemblGenomes-Tr:CAH07254,GOA:Q5LF44,InterPro:IPR006645,InterPro:IPR008991,InterPro:IPR014722,UniProtKB/TrEMBL:Q5LF44,NCBI_GP:CAH07254.1;Name=CAH07254.1;Note=Similar to Bacteroides fragilis putative transcriptional regulator UpdY SWALL:Q8VSS9 (EMBL:AF366394) (179 aa) fasta scores: E(): 7.6e-45%2C 63.09%25 id in 168 aa…	BF9343_1473
PSF	CR626927.1	1807822	1808304	+	ID=cds-CAH07255.1;Parent=gene-BF9343_1474;Dbxref=EnsemblGenomes-Gn:BF9343_1474,EnsemblGenomes-Tr:CAH07255,InterPro:IPR010570,UniProtKB/TrEMBL:Q5LF43,NCBI_GP:CAH07255.1;Name=CAH07255.1;Note=Similar to Bacteroides fragilis hypothetical 18.5 kDa protein upbZ SWALL:Q9F768 (EMBL:AF285774) (161 aa) fasta scores: E(): 5.6e-38%2C 59.74%25 id in 159 aa%2C and to Bacteroides fragilis putative transcription…	BF9343_1474
PSF	CR626927.1	1808337	1809227	+	ID=cds-CAH07256.1;Parent=gene-BF9343_1475;Dbxref=EnsemblGenomes-Gn:BF9343_1475,EnsemblGenomes-Tr:CAH07256,GOA:Q5LF42,InterPro:IPR005835,InterPro:IPR005907,InterPro:IPR029044,UniProtKB/TrEMBL:Q5LF42,NCBI_GP:CAH07256.1;Name=CAH07256.1;Note=Similar to previously sequenced Bacteroides fragilis glucose-1-phosphate thymidyl transferase RmlA SWALL:Q9XDK6 (EMBL:AF048749) (295 aa) fasta scores: E(): 3.4e-…	BF9343_1475
PSF	CR626927.1	1809227	1809802	+	ID=cds-CAH07257.1;Parent=gene-BF9343_1476;Dbxref=EnsemblGenomes-Gn:BF9343_1476,EnsemblGenomes-Tr:CAH07257,GOA:Q5LF41,InterPro:IPR000888,InterPro:IPR011051,InterPro:IPR014710,UniProtKB/TrEMBL:Q5LF41,NCBI_GP:CAH07257.1;Name=CAH07257.1;Note=Similar to Bacteroides fragilis dTDP-6-deoxy-D-glucose-3%2C5 epimerase RmlC SWALL:Q9XDK5 (EMBL:AF048749) (182 aa) fasta scores: E(): 7.3e-62%2C 83.52%25 id in 17…	BF9343_1476
PSG	CR626927.1	894266	894388	-	ID=cds-CAH06476.1;Parent=gene-BF9343_0695;Dbxref=EnsemblGenomes-Gn:BF9343_0695,EnsemblGenomes-Tr:CAH06476,UniProtKB/TrEMBL:Q5LHA8,NCBI_GP:CAH06476.1;Name=CAH06476.1;Note=no significant database matches;gbkey=CDS;locus_tag=BF9343_0695;old_locus_tag=BF0730;product=hypothetical protein;protein_id=CAH06476.1;transl_table=11	BF9343_0695
PSG	CR626927.1	894922	895458	+	ID=cds-CAH06477.1;Parent=gene-BF9343_0696;Dbxref=EnsemblGenomes-Gn:BF9343_0696,EnsemblGenomes-Tr:CAH06477,GOA:Q5LHA7,InterPro:IPR005824,InterPro:IPR006645,InterPro:IPR008991,UniProtKB/TrEMBL:Q5LHA7,NCBI_GP:CAH06477.1;Name=CAH06477.1;Note=Similar to previously sequenced Bacteroides fragilis putative transcriptional regulator UpaY SWALL:Q93QW6 (EMBL:AF189282) (172 aa) fasta scores: E(): 3.4e-09%2C …	BF9343_0696
PSG	CR626927.1	895478	895966	+	ID=cds-CAH06478.1;Parent=gene-BF9343_0697;Dbxref=EnsemblGenomes-Gn:BF9343_0697,EnsemblGenomes-Tr:CAH06478,InterPro:IPR010570,UniProtKB/TrEMBL:Q5LHA6,NCBI_GP:CAH06478.1;Name=CAH06478.1;Note=Similar to previously sequenced Bacteroides fragilis hypothetical 18.5 kDa protein UpbZ SWALL:Q9F768 (EMBL:AF285774) (161 aa) fasta scores: E(): 3.9e-28%2C 48.44%25 id in 161 aa%2C and to previously sequenced B…	BF9343_0697
PSG	CR626927.1	895989	897197	+	ID=cds-CAH06479.1;Parent=gene-BF9343_0698;Dbxref=EnsemblGenomes-Gn:BF9343_0698,EnsemblGenomes-Tr:CAH06479,GOA:Q5LHA5,InterPro:IPR003869,InterPro:IPR016040,UniProtKB/TrEMBL:Q5LHA5,NCBI_GP:CAH06479.1;Name=CAH06479.1;Note=Similar to Streptococcus suis capsular polysaccharide protein Cps9E SWALL:Q9RG42 (EMBL:AF155805) (608 aa) fasta scores: E(): 4.7e-17%2C 28.84%25 id in 312 aa%2C and to Vibrio parah…	BF9343_0698
PSH	CR626927.1	4089223	4090314	-	ID=cds-CAH09155.1;Parent=gene-BF9343_3374;Dbxref=EnsemblGenomes-Gn:BF9343_3374,EnsemblGenomes-Tr:CAH09155,GOA:Q5L9S2,InterPro:IPR000715,InterPro:IPR018480,UniProtKB/TrEMBL:Q5L9S2,NCBI_GP:CAH09155.1;Name=CAH09155.1;Note=Similar to Escherichia coli%2C Escherichia coli O6%2C and Shigella flexneri undecaprenyl-phosphate alpha-N-acetylglucosaminyl 1-phosphate transferase WecA or Rfe or B3784 or C4704 …	BF9343_3374
PSH	CR626927.1	4090366	4090851	-	ID=cds-CAH09156.1;Parent=gene-BF9343_3375;Dbxref=EnsemblGenomes-Gn:BF9343_3375,EnsemblGenomes-Tr:CAH09156,InterPro:IPR010570,UniProtKB/TrEMBL:Q5L9S1,NCBI_GP:CAH09156.1;Name=CAH09156.1;Note=Similar to previously sequenced Bacteroides fragilis hypothetical 18.5 kDa protein UpbZ SWALL:Q9F768 (EMBL:AF285774) (161 aa) fasta scores: E(): 4e-41%2C 63.97%25 id in 161 aa%2C and to Bacteroides fragilis Upa…	BF9343_3375
PSH	CR626927.1	4090896	4091435	-	ID=cds-CAH09157.1;Parent=gene-BF9343_3376;Dbxref=EnsemblGenomes-Gn:BF9343_3376,EnsemblGenomes-Tr:CAH09157,GOA:Q5L9S0,InterPro:IPR005824,InterPro:IPR006645,InterPro:IPR008991,InterPro:IPR014722,UniProtKB/TrEMBL:Q5L9S0,NCBI_GP:CAH09157.1;Name=CAH09157.1;Note=Similar to previously sequenced Bacteroides fragilis UpdY SWALL:Q8VSS9 (EMBL:AF366394) (179 aa) fasta scores: E(): 4.9e-47%2C 65.71%25 id in 1…	BF9343_3376
PSH	CR626927.1	4092169	4092561	+	ID=cds-CAH09158.1;Parent=gene-BF9343_3377;Dbxref=EnsemblGenomes-Gn:BF9343_3377,EnsemblGenomes-Tr:CAH09158,UniProtKB/TrEMBL:Q5L9R9,NCBI_GP:CAH09158.1;Name=CAH09158.1;Note=no significant database matches;gbkey=CDS;locus_tag=BF9343_3377;old_locus_tag=BF3468;product=hypothetical protein;protein_id=CAH09158.1;transl_table=11	BF9343_3377
PVR1	CR626927.1	127330	127464	+	ID=cds-CAH05900.1;Parent=gene-BF9343_0121;Dbxref=EnsemblGenomes-Gn:BF9343_0121,EnsemblGenomes-Tr:CAH05900,UniProtKB/TrEMBL:Q5LIX6,NCBI_GP:CAH05900.1;Name=CAH05900.1;Note=no significant database matches;gbkey=CDS;locus_tag=BF9343_0121;old_locus_tag=BF0122;product=hypothetical protein;protein_id=CAH05900.1;transl_table=11	BF9343_0121
PVR1	CR626927.1	127629	129254	-	ID=cds-CAH05901.1;Parent=gene-BF9343_0122;Dbxref=EnsemblGenomes-Gn:BF9343_0122,EnsemblGenomes-Tr:CAH05901,InterPro:IPR011871,UniProtKB/TrEMBL:Q5LIX5,NCBI_GP:CAH05901.1;Name=CAH05901.1;Note=Similar to Bacteroides thetaiotaomicron hypothetical protein BT4606 SWALL:AAO79711 (EMBL:AE016945) (394 aa) fasta scores: E(): 0.00073%2C 22.98%25 id in 322 aa;gbkey=CDS;locus_tag=BF9343_0122;old_locus_tag=BF01…	BF9343_0122
PVR1	CR626927.1	129652	129759	+	ID=cds-CAH05902.1;Parent=gene-BF9343_0123;Dbxref=EnsemblGenomes-Gn:BF9343_0123,EnsemblGenomes-Tr:CAH05902,UniProtKB/TrEMBL:Q5LIX4,NCBI_GP:CAH05902.1;Name=CAH05902.1;Note=no significant database matches;gbkey=CDS;locus_tag=BF9343_0123;old_locus_tag=BF0124;product=hypothetical protein;protein_id=CAH05902.1;transl_table=11	BF9343_0123
PVR1	CR626927.1	129876	131108	-	ID=cds-CAH05903.1;Parent=gene-BF9343_0124;Dbxref=EnsemblGenomes-Gn:BF9343_0124,EnsemblGenomes-Tr:CAH05903,GOA:Q5LIX3,InterPro:IPR011415,InterPro:IPR011642,UniProtKB/TrEMBL:Q5LIX3,NCBI_GP:CAH05903.1;Name=CAH05903.1;Note=Similar to Bacteroides thetaiotaomicron conserved hypothetical protein BT3284 SWALL:AAO78390 (EMBL:AE016939) (410 aa) fasta scores: E(): 1e-133%2C 87.31%25 id in 410 aa%2C and N-te…	BF9343_0124
PVR2	CR626927.1	1440208	1441212	-	ID=cds-CAH06907.1;Parent=gene-BF9343_1126;Dbxref=EnsemblGenomes-Gn:BF9343_1126,EnsemblGenomes-Tr:CAH06907,GOA:Q5LG34,InterPro:IPR000522,InterPro:IPR029022,UniProtKB/TrEMBL:Q5LG34,NCBI_GP:CAH06907.1;Name=CAH06907.1;Note=Similar to Yersinia pestis hemin transport system permease protein HmuU or YPO0280 or Y0540 SWALL:HMUU_YERPE (SWALL:Q56992) (334 aa) fasta scores: E(): 8.2e-33%2C 37.3%25 id in 327…	BF9343_1126
PVR2	CR626927.1	1441209	1442351	-	ID=cds-CAH06908.1;Parent=gene-BF9343_1127;Dbxref=EnsemblGenomes-Gn:BF9343_1127,EnsemblGenomes-Tr:CAH06908,InterPro:IPR002491,UniProtKB/TrEMBL:Q5LG33,NCBI_GP:CAH06908.1;Name=CAH06908.1;Note=Similar to Anabaena sp. periplasmic-binding protein of ABC transporter ALR4031 SWALL:Q8YQ09 (EMBL:AP003595) (426 aa) fasta scores: E(): 2.5e-46%2C 35.21%25 id in 389 aa%2C and to Bacteroides thetaiotaomicron Fe…	BF9343_1127
PVR2	CR626927.1	1442881	1445043	+	ID=cds-CAH06909.1;Parent=gene-BF9343_1128;Dbxref=EnsemblGenomes-Gn:BF9343_1128,EnsemblGenomes-Tr:CAH06909,GOA:Q5LG32,InterPro:IPR003715,InterPro:IPR019554,UniProtKB/TrEMBL:Q5LG32,NCBI_GP:CAH06909.1;Name=CAH06909.1;Note=Similar to Bacteroides thetaiotaomicron polysialic acid transport protein KpsD precursor BT1723 SWALL:AAO76830 (EMBL:AE016933) (789 aa) fasta scores: E(): 1.1e-141%2C 53.77%25 id i…	BF9343_1128
PVR3	CR626927.1	3238557	3239696	+	ID=cds-CAH08475.1;Parent=gene-BF9343_2694;Dbxref=EnsemblGenomes-Gn:BF9343_2694,EnsemblGenomes-Tr:CAH08475,GOA:Q5LBP3,InterPro:IPR002104,InterPro:IPR004107,InterPro:IPR011010,InterPro:IPR013762,InterPro:IPR023109,UniProtKB/TrEMBL:Q5LBP3,NCBI_GP:CAH08475.1;Name=CAH08475.1;Note=Similar to Porphyromonas gingivalis W83 integrase PG0838 SWALL:AAQ65989 (EMBL:AE017174) (432 aa) fasta scores: E(): 1.9e-06…	BF9343_2694
PVR3	CR626927.1	3240154	3241557	+	ID=cds-CAH08476.1;Parent=gene-BF9343_2695;Dbxref=EnsemblGenomes-Gn:BF9343_2695,EnsemblGenomes-Tr:CAH08476,InterPro:IPR003362,InterPro:IPR017473,InterPro:IPR017475,UniProtKB/TrEMBL:Q5LBP2,NCBI_GP:CAH08476.1;Name=CAH08476.1;Note=Similar to Vibrio parahaemolyticus CpsA SWALL:AAO61842 (EMBL:AY217749) (466 aa) fasta scores: E(): 1e-49%2C 38.94%25 id in 380 aa%2C and to Escherichia coli putative colani…	BF9343_2695
PVR3	CR626927.1	3241713	3242501	+	ID=cds-CAH08477.1;Parent=gene-BF9343_2696;Dbxref=EnsemblGenomes-Gn:BF9343_2696,EnsemblGenomes-Tr:CAH08477,GOA:Q5LBP1,InterPro:IPR003715,InterPro:IPR019554,UniProtKB/TrEMBL:Q5LBP1,NCBI_GP:CAH08477.1;Name=CAH08477.1;Note=Similar to Porphyromonas gingivalis W83 polysaccharide export protein%2C BexD/CtrA/VexA family PG0437 SWALL:AAQ65637 (EMBL:AE017173) (307 aa) fasta scores: E(): 9.7e-36%2C 41.5%25 …	BF9343_2696
PVR4	CR626927.1	3416620	3419997	-	ID=cds-CAH08637.1;Parent=gene-BF9343_2856;Dbxref=EnsemblGenomes-Gn:BF9343_2856,EnsemblGenomes-Tr:CAH08637,GOA:Q5LB85,InterPro:IPR000531,InterPro:IPR008969,InterPro:IPR011662,InterPro:IPR012910,InterPro:IPR014766,InterPro:IPR023996,InterPro:IPR023997,InterPro:IPR027804,UniProtKB/TrEMBL:Q5LB85,NCBI_GP:CAH08637.1;Name=CAH08637.1;Note=Similar to Bacteroides thetaiotaomicron putative outer membrane pr…	BF9343_2856
PVR4	CR626927.1	3420035	3420712	-	ID=cds-CAH08638.1;Parent=gene-BF9343_2857;Dbxref=EnsemblGenomes-Gn:BF9343_2857,EnsemblGenomes-Tr:CAH08638,InterPro:IPR006860,InterPro:IPR012373,UniProtKB/TrEMBL:Q5LB84,NCBI_GP:CAH08638.1;Name=CAH08638.1;Note=Similar to Bacteroides thetaiotaomicron putative anti-sigma factor BT4248 SWALL:Q89ZX3 (EMBL:AE016944) (217 aa) fasta scores: E(): 1e-44%2C 57.69%25 id in 208 aa%2C and to Bacteroides thetaio…	BF9343_2857
PVR4	CR626927.1	3421418	3421966	+	ID=cds-CAH08639.1;Parent=gene-BF9343_2858;Dbxref=EnsemblGenomes-Gn:BF9343_2858,EnsemblGenomes-Tr:CAH08639,GOA:Q5LB83,InterPro:IPR007627,InterPro:IPR011991,InterPro:IPR013249,InterPro:IPR013324,InterPro:IPR013325,InterPro:IPR014284,InterPro:IPR014327,UniProtKB/TrEMBL:Q5LB83,NCBI_GP:CAH08639.1;Name=CAH08639.1;Note=Similar to Bacteroides fragilis RpoE SWALL:Q8VTB1 (EMBL:AF329100) (187 aa) fasta scor…	BF9343_2858
PVR4	CR626927.1	3421985	3423361	-	ID=cds-CAH08640.1;Parent=gene-BF9343_2859;Dbxref=EnsemblGenomes-Gn:BF9343_2859,EnsemblGenomes-Tr:CAH08640,GOA:Q5LB82,InterPro:IPR003423,InterPro:IPR010131,UniProtKB/TrEMBL:Q5LB82,NCBI_GP:CAH08640.1;Name=CAH08640.1;Note=Similar to Chromobacterium violaceum ATCC 12472 outer membrane efflux protein OprM or CV0433 SWALL:AAQ58111 (EMBL:AE016911) (466 aa) fasta scores: E(): 5.8e-56%2C 37.6%25 id in 468…	BF9343_2859
PVR5	CR626927.1	3786072	3786623	-	ID=cds-CAH08915.1;Parent=gene-BF9343_3134;Dbxref=EnsemblGenomes-Gn:BF9343_3134,EnsemblGenomes-Tr:CAH08915,InterPro:IPR008969,InterPro:IPR027804,UniProtKB/TrEMBL:Q5LAF8,NCBI_GP:CAH08915.1;Name=CAH08915.1;Note=No significant database matches;gbkey=CDS;locus_tag=BF9343_3134;old_locus_tag=BF3220;product=putative exported protein;protein_id=CAH08915.1;transl_table=11	BF9343_3134
PVR5	CR626927.1	3786649	3787950	-	ID=cds-CAH08916.1;Parent=gene-BF9343_3135;Dbxref=EnsemblGenomes-Gn:BF9343_3135,EnsemblGenomes-Tr:CAH08916,InterPro:IPR011042,UniProtKB/TrEMBL:Q5LAF7,NCBI_GP:CAH08916.1;Name=CAH08916.1;Note=No significant database matches;gbkey=CDS;locus_tag=BF9343_3135;old_locus_tag=BF3221;product=putative exported protein;protein_id=CAH08916.1;transl_table=11	BF9343_3135
PVR5	CR626927.1	3787952	3789589	-	ID=cds-CAH08917.1;Parent=gene-BF9343_3136;Dbxref=EnsemblGenomes-Gn:BF9343_3136,EnsemblGenomes-Tr:CAH08917,GOA:Q5LAF6,InterPro:IPR001844,InterPro:IPR002423,InterPro:IPR018370,InterPro:IPR027409,InterPro:IPR027413,NCBI_GP:CAH08917.1;Name=CAH08917.1;Note=Similar to Bacteroides forsythus 60 kDa chaperonin GroL or GroEL or MopA SWALL:CH60_BACFO (SWALL:P81284) (543 aa) fasta scores: E(): 2.6e-141%2C 79…	BF9343_3136
PVR5	CR626927.1	3789632	3789904	-	ID=cds-CAH08918.1;Parent=gene-BF9343_3137;Dbxref=EnsemblGenomes-Gn:BF9343_3137,EnsemblGenomes-Tr:CAH08918,GOA:Q5LAF5,InterPro:IPR011032,InterPro:IPR020818,NCBI_GP:CAH08918.1;Name=CAH08918.1;Note=Similar to Porphyromonas gingivalis 10 kDa chaperonin GroS or GroES or PG0521 SWALL:CH10_PORGI (SWALL:P42376) (89 aa) fasta scores: E(): 9.2e-26%2C 83.14%25 id in 89 aa%2C and to Chlorobium tepidum 10 kDa…	BF9343_3137
PVR5	CR626927.1	3790586	3791785	+	ID=cds-CAH08919.1;Parent=gene-BF9343_3138;Dbxref=EnsemblGenomes-Gn:BF9343_3138,EnsemblGenomes-Tr:CAH08919,InterPro:IPR014941,UniProtKB/TrEMBL:Q5LAF4,NCBI_GP:CAH08919.1;Name=CAH08919.1;Note=No significant database matches. Trimmed by JP. will need signal sequence marking up - marked with data from PSORT but needs script run;gbkey=CDS;locus_tag=BF9343_3138;old_locus_tag=BF3224;product=putative lipo…	BF9343_3138
PVR6	CR626927.1	3835854	3839033	-	ID=cds-CAH08954.1;Parent=gene-BF9343_3173;Dbxref=EnsemblGenomes-Gn:BF9343_3173,EnsemblGenomes-Tr:CAH08954,GOA:Q5LAB9,InterPro:IPR000531,InterPro:IPR008969,InterPro:IPR012910,InterPro:IPR014766,InterPro:IPR023996,InterPro:IPR023997,InterPro:IPR027804,UniProtKB/TrEMBL:Q5LAB9,NCBI_GP:CAH08954.1;Name=CAH08954.1;Note=Only similar to Bacteroides thetaiotaomicron database entries such as putative outer …	BF9343_3173
PVR6	CR626927.1	3839906	3840916	-	ID=cds-CAH08955.1;Parent=gene-BF9343_3174;Dbxref=EnsemblGenomes-Gn:BF9343_3174,EnsemblGenomes-Tr:CAH08955,GOA:Q5LAB8,InterPro:IPR001509,InterPro:IPR008089,InterPro:IPR016040,UniProtKB/TrEMBL:Q5LAB8,NCBI_GP:CAH08955.1;Name=CAH08955.1;Note=Similar to Bacteroides fragilis putative UDP-glucuronic acid epimerase WcfX SWALL:Q9F759 (EMBL:AF285774) (350 aa) fasta scores: E(): 4.5e-61%2C 59.02%25 id in 34…	BF9343_3174
PVR7	CR626927.1	4864287	4865903	+	ID=cds-CAH09806.1;Parent=gene-BF9343_4025;Dbxref=EnsemblGenomes-Gn:BF9343_4025,EnsemblGenomes-Tr:CAH09806,InterPro:IPR024302,UniProtKB/TrEMBL:Q5L7Z3,NCBI_GP:CAH09806.1;Name=CAH09806.1;Note=Similar to Bacteroides thetaiotaomicron hypothetical protein BT4471 SWALL:Q89ZA6 (EMBL:AE016945) (531 aa) fasta scores: E(): 1.1e-109%2C 52.24%25 id in 534 aa%2C and to Bacteroides thetaiotaomicron hypothetical…	BF9343_4025
PVR7	CR626927.1	4866405	4868024	+	ID=cds-CAH09807.1;Parent=gene-BF9343_4026;Dbxref=EnsemblGenomes-Gn:BF9343_4026,EnsemblGenomes-Tr:CAH09807,InterPro:IPR011871,UniProtKB/TrEMBL:Q5L7Z2,NCBI_GP:CAH09807.1;Name=CAH09807.1;Note=no significant database matches;gbkey=CDS;locus_tag=BF9343_4026;old_locus_tag=BF4134;product=hypothetical protein;protein_id=CAH09807.1;transl_table=11	BF9343_4026
PVR8	CR626927.1	5043254	5045743	+	ID=cds-CAH09926.1;Parent=gene-BF9343_4145;Dbxref=EnsemblGenomes-Gn:BF9343_4145,EnsemblGenomes-Tr:CAH09926,GOA:Q5L7M4,InterPro:IPR005195,InterPro:IPR008928,InterPro:IPR016518,InterPro:IPR027414,UniProtKB/TrEMBL:Q5L7M4,NCBI_GP:CAH09926.1;Name=CAH09926.1;Note=Similar to Bacteroides thetaiotaomicron conserved hypothetical protein BT4682 SWALL:Q89YP9 (EMBL:AE016946) (812 aa) fasta scores: E(): 0%2C 78…	BF9343_4145
PVR8	CR626927.1	5046824	5050084	+	ID=cds-CAH09927.1;Parent=gene-BF9343_4146;Dbxref=EnsemblGenomes-Gn:BF9343_4146,EnsemblGenomes-Tr:CAH09927,GOA:Q5L7M3,InterPro:IPR000531,InterPro:IPR008969,InterPro:IPR012910,InterPro:IPR014766,InterPro:IPR023996,InterPro:IPR023997,InterPro:IPR027804,UniProtKB/TrEMBL:Q5L7M3,NCBI_GP:CAH09927.1;Name=CAH09927.1;Note=Similar to previously sequenced Bacteroides fragilis fragilis regulatory region FrrG …	BF9343_4146
PVR9	CR626927.1	603565	606756	+	ID=cds-CAH06273.1;Parent=gene-BF9343_0494;Dbxref=EnsemblGenomes-Gn:BF9343_0494,EnsemblGenomes-Tr:CAH06273,GOA:Q5LHV7,InterPro:IPR000531,InterPro:IPR008969,InterPro:IPR012910,InterPro:IPR014766,InterPro:IPR023996,InterPro:IPR023997,InterPro:IPR027804,UniProtKB/TrEMBL:Q5LHV7,NCBI_GP:CAH06273.1;Name=CAH06273.1;Note=Similar to Bacteroides thetaiotaomicron putative outer membrane protein%2C probably i…	BF9343_0494
PVR9	CR626927.1	606772	608742	+	ID=cds-CAH06274.1;Parent=gene-BF9343_0495;Dbxref=EnsemblGenomes-Gn:BF9343_0495,EnsemblGenomes-Tr:CAH06274,InterPro:IPR011990,InterPro:IPR012944,UniProtKB/TrEMBL:Q5LHV6,NCBI_GP:CAH06274.1;Name=CAH06274.1;Note=Similar to Bacteroides thetaiotaomicron hypothetical protein BT4358 SWALL:AAO79463 (EMBL:AE016945) (628 aa) fasta scores: E(): 1.4e-42%2C 49.09%25 id in 660 aa%2C and to Bacteroides thetaiota…	BF9343_0495
PVR10	CR626927.1	90096	91688	+	ID=cds-CAH05866.1;Parent=gene-BF9343_0087;Dbxref=EnsemblGenomes-Gn:BF9343_0087,EnsemblGenomes-Tr:CAH05866,UniProtKB/TrEMBL:Q5LJ10,NCBI_GP:CAH05866.1;Name=CAH05866.1;Note=no significant database matches;gbkey=CDS;locus_tag=BF9343_0087;old_locus_tag=BF0088;product=hypothetical protein;protein_id=CAH05866.1;transl_table=11	BF9343_0087
PVR10	CR626927.1	92218	93834	+	ID=cds-CAH05867.1;Parent=gene-BF9343_0088;Dbxref=EnsemblGenomes-Gn:BF9343_0088,EnsemblGenomes-Tr:CAH05867,InterPro:IPR011871,UniProtKB/TrEMBL:Q5LJ09,NCBI_GP:CAH05867.1;Name=CAH05867.1;Note=Very limited similarity to Bacteroides thetaiotaomicron hypothetical protein BT4606 SWALL:AAO79711 (EMBL:AE016945) (394 aa) fasta scores: E(): 0.039%2C 21.18%25 id in 321 aa;gbkey=CDS;locus_tag=BF9343_0088;old_…	BF9343_0088
PVR10	CR626927.1	93863	94621	+	ID=cds-CAH05868.1;Parent=gene-BF9343_0089;Dbxref=EnsemblGenomes-Gn:BF9343_0089,EnsemblGenomes-Tr:CAH05868,InterPro:IPR027824,UniProtKB/TrEMBL:Q5LJ08,NCBI_GP:CAH05868.1;Name=CAH05868.1;Note=Similar to Bacteroides thetaiotaomicron hypothetical protein BT0003 SWALL:AAO75110 (EMBL:AE016926) (258 aa) fasta scores: E(): 1.3e-57%2C 64.65%25 id in 249 aa;gbkey=CDS;locus_tag=BF9343_0089;old_locus_tag=BF00…	BF9343_0089
PVR11	CR626927.1	4866405	4868024	+	ID=cds-CAH09807.1;Parent=gene-BF9343_4026;Dbxref=EnsemblGenomes-Gn:BF9343_4026,EnsemblGenomes-Tr:CAH09807,InterPro:IPR011871,UniProtKB/TrEMBL:Q5L7Z2,NCBI_GP:CAH09807.1;Name=CAH09807.1;Note=no significant database matches;gbkey=CDS;locus_tag=BF9343_4026;old_locus_tag=BF4134;product=hypothetical protein;protein_id=CAH09807.1;transl_table=11	BF9343_4026
PVR11	CR626927.1	4868743	4870347	+	ID=cds-CAH09808.1;Parent=gene-BF9343_4027;Dbxref=EnsemblGenomes-Gn:BF9343_4027,EnsemblGenomes-Tr:CAH09808,UniProtKB/TrEMBL:Q5L7Z1,NCBI_GP:CAH09808.1;Name=CAH09808.1;Note=no significant database matches;gbkey=CDS;locus_tag=BF9343_4027;old_locus_tag=BF4135;product=hypothetical protein;protein_id=CAH09808.1;transl_table=11	BF9343_4027
PVR11	CR626927.1	4870373	4871131	+	ID=cds-CAH09809.1;Parent=gene-BF9343_4028;Dbxref=EnsemblGenomes-Gn:BF9343_4028,EnsemblGenomes-Tr:CAH09809,InterPro:IPR027824,UniProtKB/TrEMBL:Q5L7Z0,NCBI_GP:CAH09809.1;Name=CAH09809.1;Note=Similar to Bacteroides thetaiotaomicron hypothetical protein BT0003 SWALL:Q8ABV7 (EMBL:AE016926) (258 aa) fasta scores: E(): 3e-58%2C 64.84%25 id in 256 aa;gbkey=CDS;locus_tag=BF9343_4028;old_locus_tag=BF4136;p…	BF9343_4028
